# The *Verticillium longisporum* phospholipase VlsPLA_2_ is a virulence factor targets host nuclei and modulates plant immunity

**DOI:** 10.1101/2022.03.19.484916

**Authors:** Vahideh Rafiei, Heriberto Vélëz, Edoardo Piombo, Mukesh Dubey, Georgios Tzelepis

## Abstract

Phospholipases A_2_ (PLA_2_) are lipolytic enzymes, responsible for phospholipids hydrolysis. The role of PLA_2_ in various aspects of cell physiology has been shown, but their involvement in host-microbe interactions remains to be elucidated. The present study investigated the biological function of the secreted VIsPLA_2_ phospholipase in the phytopathogenic fungus *Verticillium longisporum* with emphasis on its role in host-microbe interactions. The *VlsPLA*_*2*_ was highly induced in *V. longisporum* during interaction with host plant *Brassica napus*, encoding an active phospholipase A_2_. VlsPLA_2_-overexpression *V. longisporum* strain showed an increased virulence on *Arabidopsis* plants, plausibly by inducing virulence factors. Furthermore, VIsPLA_2_ are transported to the nucleus, by hijacking VAMPA proteins, causing suppression of PTI-induced hypersensitive response, possibly by modulating the expression of genes involved in plant immunity. In summary, VlsPLA_2_ acts as a virulence factor by hydrolyzing the hosts nuclear envelope phospholipids, an action that induces signaling cascade, suppressing basal plant immunity responses.
