## Supplementary Table 1 for "The *Verticillium longisporum* phospholipase VlsPLA_2_ is a virulence factor targets host nuclei and modulates plant immunity"

### Sheet: Sheet1
Table S1. Homologs to the VlsPLA2 protein in variable fungal species
Basidiomycota	Class	Accesion number
Melampsora allii-populina	Pucciniomycotina	no hits
Puccinia graminis f. sp. tritici	Pucciniomycotina	no hits
Malassezia globosa	Ustilaginomycotina	no hits
Ustilago maydis	Ustilaginomycotina	no hits
Armillaria mellea	Agaricomycetes	no hits
Heterobasidion annosum	Agaricomycetes	no hits
Rhizoctonia solani AG-1 IB	Agaricomycetes	no hits
Cryptococcus neoformans	Tremellomycetes	no hits
Ascomycota
Tuber borchii	Pezizomycetes	AAF80454.1
Peziza echinospora	Pezizomycetes	KAI5790580
Pyronema domesticum	Pezizomycetes	KAI5793934
Arthrobotrys oligospora	Orbiliomycetes	XP_011123130
Aspergillus flavus	Eurotiomycetes	AFLA_064840
Aspergillus fumigatus	Eurotiomycetes	no hits
Aspergillus nidulans	Eurotiomycetes	no hits
Aspergillus niger	Eurotiomycetes	no hits
Aspergillus oryzae	Eurotiomycetes	AO090001000073
Aspergillus terreus	Eurotiomycetes	XP_001212761
Histoplasma capsulatum	Eurotiomycetes	HCDG_04679
Penicillium chrysogenum	Eurotiomycetes	no hits
Penicillium expansum	Eurotiomycetes	no hits
Penicillium roqueforti	Eurotiomycetes	no hits
Alternaria alternata	Dothideomycetes	KAH6858604
Pyrenochaeta sp	Dothideomycetes	KAH7371685
Cercospora zeae-maydis	Dothideomycetes	no hits
Cladosporium fulvum	Dothideomycetes	no hits
Cochliobolus carbonum	Dothideomycetes	no hits
Leptosphaeria maculans	Dothideomycetes	no hits
Macrophomina phaseolina	Dothideomycetes	EKG14899
Mycosphaerella graminicola	Dothideomycetes	no hits
Pyrenochaeta lycopersici	Dothideomycetes	KAH7371684
Venturia inaequalis	Dothideomycetes	RDI79897
Verticillium alfalfae	Sordariomycetes	XP_003006973
Neurospora crassa	Sordariomycetes	NEUDI_71475
Clonostachys rosea	Sordariomycetes	CAG9944399
Fusarium culmorum	Sordariomycetes	PTD07946
Fusarium graminearum	Sordariomycetes	XP_011321757
Fusarium oxysporum	Sordariomycetes	TVY64511
Fusarium poae	Sordariomycetes	OBS25228
Fusarium solani	Sordariomycetes	XP_046124272
Trichoderma asperellum	Sordariomycetes	XP_024765644
Trichoderma atroviride	Sordariomycetes	XP_013948885
Trichoderma harzianum	Sordariomycetes	XP_024778198
Trichoderma reesei	Sordariomycetes	XP_006968333.1
Trichoderma virens	Sordariomycetes	UKZ76937
Cordyceps fumosorosea	Sordariomycetes	XP_018706110
Metarhizium robertsii	Sordariomycetes	XP_007826619.1
Candida albicans	Saccharomycotina	no hits
Saccharomyces cerevisiae	Saccharomycotina	no hits
Taphrina deformans	Taphrinomycotina	no hits
Pneumocystis jirovecii	Taphrinomycotina	no hits
Botrytis cinerea	Leotiomycetes	no hits
Blumeria graminis	Leotiomycetes	no hits
Erysiphe necator	Leotiomycetes	no hits
Sclerotinia sclerotiorum	Leotiomycetes	no hits
Acarospora strigata	Lecanoromycetes	no hits
Dibaeis baeomyces	Lecanoromycetes	no hits
Mucoromycota
Rhizophagus irregularis	Glomeromycotina	no hits
Mucor ambiguus	Mucoromycotina	no hits
Rhizopus stolonifer	Mucoromycotina	no hits
Chytridiomycota
Batrachochytrium dendrobatidis	Chytridiomycetes	no hits
Chytriomyces hyalinus	Chytridiomycetes	no hits
