## Supplementary Table 3 for "The *Verticillium longisporum* phospholipase VlsPLA_2_ is a virulence factor targets host nuclei and modulates plant immunity"

### Sheet: Sheet1
Table S3: PHI analysis in Verticillium longisporum overexpression strains
Expression	Gene	Protein	PHIbase_ID	Identity percentage with PHI-base	Closest fungi blasthit (qcov 80% ID 60%)	GO terms (blast2go)	GO terms (interproscan)
WT > VlsPLA2+ (WT)	BN1708_009863	CRK09972.1	G2X869#PHI:6147#VdNRS/ER#27337#Verticillium_dahliae#loss_of_pathogenicity	100	NRS/ER protein [Verticillium dahliae VdLs.17] ID 100.0%		no GO terms
WT > VlsPLA2+ (WT)	BN1708_014318	CRK25798.1	J5JYY9#PHI:4917#BbbqrA#176275#Beauveria_bassiana#reduced_virulence__increased_virulence_(hypervirulence)__unaffected_pathogenicity	82.902	Minor allergen Alt a 7 like protein [Verticillium longisporum] ID 100.0%	F:NAD(P)H dehydrogenase (quinone) activity; F:FMN binding	F:NAD(P)H dehydrogenase (quinone) activity; F:FMN binding; F:oxidoreductase activity
WT > VlsPLA2+ (WT)	BN1708_014546	CRK26538.1	G2XIG8#PHI:7173#HiC-15#27337#Verticillium_dahliae#reduced_virulence	99.238	Cytochrome monooxygenase AKT7 like protein [Verticillium longisporum] ID 100.0%	F:monooxygenase activity; F:iron ion binding; C:integral component of membrane; F:oxidoreductase activity, acting on paired donors, with incorporation or reduction of molecular oxygen; F:heme binding; P:obsolete oxidation-reduction process	F:iron ion binding; F:oxidoreductase activity, acting on paired donors, with incorporation or reduction of molecular oxygen; F:heme binding; P:obsolete oxidation-reduction process
WT > VlsPLA2+ (WT)	BN1708_014686	CRK27160.1	G2X869#PHI:6147#VdNRS/ER#27337#Verticillium_dahliae#loss_of_pathogenicity	97.03	Bifunctional dTDP-4-dehydrorhamnose 3 like protein [Verticillium longisporum] ID 100.0%		no GO terms
VlsPLA2+ (WT) > VlsPLA2+ (ΔCD)	BN1708_004123	CRK26098.1	G2XD29#PHI:2731#VdSge1#27337#Verticillium_dahliae#loss_of_pathogenicity	99.476	efflux pump gsfJ like protein [Verticillium longisporum] ID 99.8%	F:monooxygenase activity; F:iron ion binding; C:integral component of membrane; F:oxidoreductase activity, acting on paired donors, with incorporation or reduction of molecular oxygen; F:heme binding; F:transmembrane transporter activity; P:transmembrane transport	F:transmembrane transporter activity; P:transmembrane transport
VlsPLA2+ (WT) > VlsPLA2+ (ΔCD)	BN1708_006661	CRK35160.1	G2X1Q3#PHI:9377#VdMsn2_(VDAG_04227)#27337#Verticillium_dahliae#reduced_virulence	99.286	C2H2 finger domain transcription factor sebA like protein [Verticillium longisporum] ID 100.0%		no GO terms
VlsPLA2+ (WT) > VlsPLA2+ (ΔCD)	BN1708_013046	CRK21257.1	G2XHI2#PHI:7172#Clp-1#27337#Verticillium_dahliae#reduced_virulence	98.664	Calpain-A like protein [Verticillium longisporum] ID 100.0%	F:DNA binding; F:calcium-dependent cysteine-type endopeptidase activity; P:proteolysis	F:calcium-dependent cysteine-type endopeptidase activity; P:proteolysis
VlsPLA2+ (WT) > VlsPLA2+ (ΔCD)	BN1708_013216	CRK21764.1	G4NG12#PHI:11584#MoGLN2_(MGG_14279)#318829#Magnaporthe_oryzae#loss_of_pathogenicity	83.662	Glutamine synthetase like protein [Verticillium longisporum] ID 100.0%	F:glutamate-ammonia ligase activity; F:ATP binding; P:glutamine biosynthetic process	F:catalytic activity; F:glutamate-ammonia ligase activity; P:glutamine biosynthetic process; P:nitrogen compound metabolic process
VlsPLA2+ (WT) > WT	BN1708_000394	CRK19729.1	I1RC32#PHI:2351__PHI:2353#AMT1#5518#Fusarium_graminearum#reduced_virulence	80.29	Protein arginine N-methyltransferase 1 like protein [Verticillium longisporum] ID 100.0%	C:nucleus; P:mRNA export from nucleus; P:peptidyl-arginine methylation, to asymmetrical-dimethyl arginine; P:positive regulation of transcription elongation from RNA polymerase II promoter; F:protein-arginine omega-N monomethyltransferase activity; F:protein-arginine omega-N asymmetric methyltransferase activity; F:identical protein binding; P:folic acid biosynthetic process; P:negative regulatio…	F:protein-arginine N-methyltransferase activity; P:peptidyl-arginine methylation
VlsPLA2+ (WT) > WT	BN1708_001384	CRK37346.1	I1RC32#PHI:2351__PHI:2353#AMT1#5518#Fusarium_graminearum#reduced_virulence	80.29	HNRNP arginine N-methyltransferase [Verticillium dahliae VdLs.17] ID 100.0%	C:nucleus; P:mRNA export from nucleus; P:peptidyl-arginine methylation, to asymmetrical-dimethyl arginine; P:positive regulation of transcription elongation from RNA polymerase II promoter; F:protein-arginine omega-N monomethyltransferase activity; F:protein-arginine omega-N asymmetric methyltransferase activity; F:identical protein binding; P:folic acid biosynthetic process; P:negative regulatio…	F:protein-arginine N-methyltransferase activity; P:peptidyl-arginine methylation
VlsPLA2+ (WT) > WT	BN1708_003305	CRK20046.1	E9R5E2#PHI:2513#GFA1#746128#Aspergillus_fumigatus#lethal__loss_of_pathogenicity	83.282	glucosamine-fructose-6-phosphate aminotransferase [Verticillium dahliae VdLs.17] ID 96.9%	F:glutamine-fructose-6-phosphate transaminase (isomerizing) activity; P:UDP-N-acetylglucosamine biosynthetic process; P:glutamine metabolic process; F:carbohydrate derivative binding	F:carbohydrate derivative binding; P:carbohydrate derivative metabolic process
VlsPLA2+ (WT) > WT	BN1708_004123	CRK26098.1	G2XD29#PHI:2731#VdSge1#27337#Verticillium_dahliae#loss_of_pathogenicity	99.476	efflux pump gsfJ like protein [Verticillium longisporum] ID 99.8%	F:monooxygenase activity; F:iron ion binding; C:integral component of membrane; F:oxidoreductase activity, acting on paired donors, with incorporation or reduction of molecular oxygen; F:heme binding; F:transmembrane transporter activity; P:transmembrane transport	F:transmembrane transporter activity; P:transmembrane transport
VlsPLA2+ (WT) > WT	BN1708_008113	CRK40031.1	G2XD68#PHI:8858#VdSSEP1_(VDAG-08100)#27337#Verticillium_dahliae#reduced_virulence	88.082	Minor extracellular protease vpr like protein [Verticillium longisporum] ID 98.2%	F:serine-type endopeptidase activity; C:cell wall; P:proteolysis; C:membrane	F:serine-type endopeptidase activity; C:cell wall; P:proteolysis; F:serine-type peptidase activity; C:membrane
VlsPLA2+ (WT) > WT	BN1708_013046	CRK21257.1	G2XHI2#PHI:7172#Clp-1#27337#Verticillium_dahliae#reduced_virulence	98.664	Calpain-A like protein [Verticillium longisporum] ID 100.0%	F:DNA binding; F:calcium-dependent cysteine-type endopeptidase activity; P:proteolysis	F:calcium-dependent cysteine-type endopeptidase activity; P:proteolysis
VlsPLA2+ (WT) > WT	BN1708_013216	CRK21764.1	G4NG12#PHI:11584#MoGLN2_(MGG_14279)#318829#Magnaporthe_oryzae#loss_of_pathogenicity	83.662	Glutamine synthetase like protein [Verticillium longisporum] ID 100.0%	F:glutamate-ammonia ligase activity; F:ATP binding; P:glutamine biosynthetic process	F:catalytic activity; F:glutamate-ammonia ligase activity; P:glutamine biosynthetic process; P:nitrogen compound metabolic process
VlsPLA2+ (WT) > WT	BN1708_014161	CRK25180.1	G4MXC5#PHI:5190#MoPRX1#318829#Magnaporthe_oryzae#reduced_virulence	87.963	1-Cys peroxiredoxin B [Verticillium dahliae VdLs.17] ID 100.0%	F:thioredoxin peroxidase activity; P:cellular response to oxidative stress; P:obsolete oxidation-reduction process; P:cellular oxidant detoxification	F:peroxiredoxin activity; P:obsolete oxidation-reduction process
VlsPLA2+ (WT) > WT	BN1708_015979	CRK31583.1	I1RA81#PHI:1198#(Sc_Ssk2/Ssk22)#5518#Fusarium_graminearum#reduced_virulence	83.333	MAP kinase kinase kinase wis4 like protein [Verticillium longisporum] ID 100.0%	F:protein serine/threonine kinase activity; F:ATP binding; P:protein phosphorylation	F:protein kinase activity; F:ATP binding; P:protein phosphorylation
