## Supplementary Table 6 for "The *Verticillium longisporum* phospholipase VlsPLA_2_ is a virulence factor targets host nuclei and modulates plant immunity"

### Sheet: Sheet1
	Table S6. Primers used in the current study
		Primer name	sequence 5'-3'	Purpose
		VL2192F	CAAGGGCTACGACAACGGCT	RT-qPCR
		VL2192R	GACCTGCTTCTGGGTCTGCC	RT-qPCR
		VL8342F	GAGGCCATCGTGTATCCGGC	RT-qPCR
		VL8342R	TGGGCATCGCTGGTTGAAGG	RT-qPCR
		VL4714F	GCTGTCTTCGCCATGCCCTT	RT-qPCR
		VL4714R	GGCTCGTGTTTTTGCCGGTG	RT-qPCR
		VL10132F	TCCGAGGAAAACGCGGTCTG	RT-qPCR
		VL10132R	GCTCCACAGCATCGGGACAA	RT-qPCR
		VL13220F	CAACCCCAACCTGCACCTCT	RT-qPCR
		VL13220R	TGCAGAAGCATGTCTCGTCGG	RT-qPCR
		VL3720F	ACCGAATGTAAACGCCGCCA	RT-qPCR
		VL3720R	CGGGATAGCGGGATGGGGTA	RT-qPCR
		VL14035F	CCAAGGCCATGAAGAAGCGC	RT-qPCR
		VL14035R	CCAAACTTGCGGACGGCG	RT-qPCR
		VL17709F	CTGGCCCCTGTCTACGAGGA	RT-qPCR
		VL17709R	GGAAGCCCTGGATGCCGAAG	RT-qPCR
		pRFHUE_FW	AGGAGGAGAATGGTGAGCAAGGG	VlsPLA2 overexpression
		pRFHUE_RV	TTCTTCATCCGGGTGATGTCTGC	VlsPLA2 overexpression
		Vl14035_F OE	TCACCCGGATGAAGAACGTCTTTGC	VlsPLA2 overexpression
		Vl14035_R OE	TCACCATTCTCCTCCTCATCATCAG	VlsPLA2 overexpression
		VL14035-F pDONOR (No NLS1)	GGGGACAAGTTTGTACAAAAAAGCAGGCTTATGAAAAATGTATTCGCGGCCAGT	vector construction
		VL14035-R pDONOR (No NLS1)	GGGGACCACTTTGTACAAGAAAGCTGGGTTTTCCTCTTCGTCATCTGTTAATTCGGG	vector construction
		VL14035-F pDONOR (No NLS2)	GGGGACAAGTTTGTACAAAAAAGCAGGCTTAATGAAAAATGTGTTTGCTGCGTCG	vector construction
		VL14035-R pDONOR (No NLS2)	GGGGACCACTTTGTACAAGAAAGCTGGGTTTTCTTCTTCGTCATCAGTTAGTTCCGG	vector construction
		14035_FpDONOR no SP	GGGGACAAGTTTGTACAAAAAAGCAGGCTTAATGCCCACCTCCTCGC	vector construction
		14035_FpDONOR	GGGGACAAGTTTGTACAAAAAAGCAGGCTTAATGAAGAACGTCTTTGCTGCCT	vector construction
		14035_RpDONOR	GGGGACCACTTTGTACAAGAAAGCTGGGTTCTCCTCCTCATCATCAGTGAGCT	vector construction
		14035F-KO	AGAGCTGGATGGGTTCGTG	mutant validation
		14035R-KO	TGATGTAGGCAGCGGAACG	mutant validation
		Vl14035-F KOagro	TCAGCCAGATCTACCCGCC	mutant validation
		Vl14035-R KOagro	AACTGCCACATCGAAACCGG	mutant validation
		Nb0157F_pDONOR	GGGGACAAGTTTGTACAAAAAAGCAGGCTTAATGGATTATCCCAGTTTTAAACTTGTTATTGTTGG	yeast-two-hybrid
		Nb0157R_pDONOR	GGGGACCACTTTGTACAAGAAAGCTGGGTTTTAATCAAGGGTCTCATCATCATCATCTGG	yeast-two-hybrid
		Nb6002F_pDONOR	GGGGACAAGTTTGTACAAAAAAGCAGGCTTAATGCAATGCAAGGACAAGTTCCT	yeast-two-hybrid
		Nb6002R_pDONOR	GGGGACCACTTTGTACAAGAAAGCTGGGTTCTATTCTGTAGAAGGTGACGACATCAACAG	yeast-two-hybrid
		Nb6021F_pDONOR	GGGGACAAGTTTGTACAAAAAAGCAGGCTTAATGTATAGCAATTTCAAGGAGCAAGCG	yeast-two-hybrid
		Nb6021R_pDONOR	GGGGACCACTTTGTACAAGAAAGCTGGGTTTCAACCTTCTTCTCCAAACTCCTTGG	yeast-two-hybrid
		Nb11956F (VAMPA-1)_pDONOR	GGGGACAAGTTTGTACAAAAAAGCAGGCTTAATGAGTAACGGAGAGCTGCTTCA	yeast-two-hybrid
		Nb11956R (VAMPA-1)_pDONOR	GGGGACCACTTTGTACAAGAAAGCTGGGTTTCATGTCTTCTTGAGAAGATAACCAAGAAAGATG	yeast-two-hybrid
		Nb18505F_pDONOR	GGGGACAAGTTTGTACAAAAAAGCAGGCTTAATGAGCGATTTAGCCATGGGG	yeast-two-hybrid
		Nb18505R_pDONOR	GGGGACCACTTTGTACAAGAAAGCTGGGTTTCATTGACCAGCCTGTGTGGG	yeast-two-hybrid
		Nb20743F_pDONOR	GGGGACAAGTTTGTACAAAAAAGCAGGCTTAATGTCTGCCGGACTTCCAAAATATG	yeast-two-hybrid
		Nb20743R_pDONOR	GGGGACCACTTTGTACAAGAAAGCTGGGTTTTAAGCAGAAGAAGGGTCAGCTGC	yeast-two-hybrid
		Nb32474F_pDONOR	GGGGACAAGTTTGTACAAAAAAGCAGGCTTAATGGAATTACACTCCTGCATTCACC	yeast-two-hybrid
		Nb32474R_pDONOR	GGGGACCACTTTGTACAAGAAAGCTGGGTTCTACTTACCAAAGTCTAGTAGCATCCACG	yeast-two-hybrid
		Nb49158F_pDONOR	GGGGACAAGTTTGTACAAAAAAGCAGGCTTAATGTTGGTATTGTTTGAAACACCGG	yeast-two-hybrid
		Nb49158R_pDONOR	GGGGACCACTTTGTACAAGAAAGCTGGGTTTTAAACACTTGATTCTTCAGTTTTCTTCTTCTTCTTCTTCTTCTTG	yeast-two-hybrid
		Nb53010F_pDONOR	GGGGACAAGTTTGTACAAAAAAGCAGGCTTAATGGGTGGTGCTAAAGCAAGG	yeast-two-hybrid
		Nb53010R_pDONOR	GGGGACCACTTTGTACAAGAAAGCTGGGTTCTAATCTGTAAACTTGATCTTCTTCGGTGC	yeast-two-hybrid
		Nb58715F_pDONOR	GGGGACAAGTTTGTACAAAAAAGCAGGCTTAATGGGAGACGAAAAGGTGAAGAATGA	yeast-two-hybrid
		Nb58715R_pDONOR	GGGGACCACTTTGTACAAGAAAGCTGGGTTTTATACTGCCTGTATGTTCCGATTTTCGT	yeast-two-hybrid
		31257pDONOR-F	GGGGACAAGTTTGTACAAAAAAGCAGGCTTAATGGGAAGGCCACCTTGTTG	yeast-two-hybrid
		31257pDONOR-R	GGGGACCACTTTGTACAAGAAAGCTGGGTTTCAAAGCCATTCCATGCCTATTCCA	yeast-two-hybrid
		8824pDONOR-F	GGGGACAAGTTTGTACAAAAAAGCAGGCTTAATGGGTAGACCACCTTGTTGTGA	yeast-two-hybrid
		8824pDONOR-R	GGGGACCACTTTGTACAAGAAAGCTGGGTTGTTATACCTGGCCCAAAAAAAAAAGAATGAGG	yeast-two-hybrid
		9475pDONOR-F	GGGGACAAGTTTGTACAAAAAAGCAGGCTTAATGGGAAGGCCACCTTGC	yeast-two-hybrid
		9475pDONOR-R	GGGGACCACTTTGTACAAGAAAGCTGGGTTTCAAAACAAGTCAGCAGCATCACC	yeast-two-hybrid
		15616F_pDONOR	GGGGACAAGTTTGTACAAAAAAGCAGGCTTATTGTGGTTCTGGAATTTCCTGTCT	yeast-two-hybrid
		15616R_pDONOR	GGGGACCACTTTGTACAAGAAAGCTGGGTTTCAGATTTTTGTGCTTTCTAACAGTATGGACT	yeast-two-hybrid
		26343F_pDONOR	GGGGACAAGTTTGTACAAAAAAGCAGGCTTAATGACTATGAGCAGCGGTGAT	yeast-two-hybrid
		26343R_pDONOR	GGGGACCACTTTGTACAAGAAAGCTGGGTTCTATGTCTTCTTGATCAGGTACCCAACC	yeast-two-hybrid
		15616 (MSP domain)F_pDONOR	GGGGACAAGTTTGTACAAAAAAGCAGGCTTAATGAGTAACGGAGAGCTGCTTCA	yeast-two-hybrid
		15616 (MSP domain)R_pDONOR	GGGGACCACTTTGTACAAGAAAGCTGGGTTTCATGGAACATAAGCCACTCTCAACT	yeast-two-hybrid
		15616 (no MSP domain)F_pDONOR	GGGGACAAGTTTGTACAAAAAAGCAGGCTTAATGCCTCAACCACCATCACC	yeast-two-hybrid
		15616(no MSP domain)R_pDONOR	GGGGACCACTTTGTACAAGAAAGCTGGGTTTCATGTCTTCTTGAGAAGATAACCAAGAAAGATG	yeast-two-hybrid
