## Supplementary Table 7 for "The *Verticillium longisporum* phospholipase VlsPLA_2_ is a virulence factor targets host nuclei and modulates plant immunity"

### Sheet: Sheet1
Table S7. Vectors used in the current study
Vector name	Purpose
pDONOR-VlsPLA2WT	entry clone for VlsPLA2 WT
pDONOR-VlsPLA2∆CD	entry clone for the VlsPLA2 catalytic inactive
pDONOR-VlsPLA2∆SP	entry clone for VlsPLA2 , no signal peptide
pDONOR-VlsPLA2∆NLS1	entry clone for VlsPLA2 no NLS1
pDONOR-VlsPLA2∆NLS2	entry clone for VlsPLA2 no NLS2
pDONOR-VlsPLA2∆NLS1NLS2	entry clone for VlsPLA2 no NLS1 and NLS2
pDONOR-NbVAMPA1	entry clone for NbVAMPA1 WT
pDONOR-NbVAMPA1∆MSP	entry clone for NbVAMPA1 no MSP domain
pDONOR-NbVAMPA1∆TM	entry clone for NbVAMPA1 no transmebrane domain
pDONOR-NbVAMPA1∆CM	entry clone for NbVAMPA1, disrupted conserved motif
pGWB602-VlsPLA2WT	destination vector for VlsPLA2 , WT, no tag
pGWB602-VlsPLA2∆CD	destination vector for VlsPLA2 catalytic inactive version, no tag
pGWB605-VlsPLA2WT	destination vector for VlsPLA2 WT, C-terminus GFP tag
pGWB605-VlsPLA2∆NLS1	destination vector for VlsPLA2 no NLS1, C-terminus GFP tag
pGWB605-VlsPLA2∆NLS2	destination vector for VlsPLA2 no NLS2, C-terminus GFP tag
pGWB605-VlsPLA2∆NLS1NLS2	destination vector for VlsPLA2 no NLS1 and NLS2, C-terminus GFP tag
pGWB605-VlsPLA2∆SP	destination vector for VlsPLA2 no signal peptide
pGWB661-NbVAMPA1	destination vector for NbVAMPA1 WT, N-terminus tagRFP tag
pGWB615-NbVAMPA1	destination vector for NbVAMPA1 WT , N-terminus HA tag
pGWB615-NbVAMPA1∆NLS1NLS2	destination vector for NbVAMPA1, no NLS1 and NLS2, N-terminus HA tag
pGBKT7-VlsPLA2WT	destination vector for VlsPLA2 , WT, Y2H assay
pGBKT7-VlsPLA2∆CD	destination vector for VlsPLA2 catalytic inactive version, Y2H assay
pGBKT7-VlsPLA2∆NLS1NLS2	destination vector for NbVAMPA1, no NLS1 and NLS2, Y2H assay
pGADT7-NbVAMPA1	destination vector for NbVAMPA1 WT, Y2H assay
pGADT7-NbVAMPA1∆MSP	destination vector for NbVAMPA1 no MSP domain, Y2H assay
pGADT7-NbVAMPA1∆TM	destination vector for NbVAMPA1 no transmebrane domain, Y2H assay
pGADT7-NbVAMPA1∆CM	destination vector for NbVAMPA1, disrupted conserved motif, Y2H assay
