## Supplementary Table 2 for "The *Verticillium longisporum* phospholipase VlsPLA_2_ is a virulence factor targets host nuclei and modulates plant immunity"

### Sheet: sheet 1
Table S2. Top 50 up and down regulated genes in V. longisporum VlsPLA2+ strains
Gene	Protein	Log2FC (VlsPLA2+ (WT)-vs-WT)	Log2FC (VlsPLA2+ (WT)-vs-VlsPLA2+ (ΔCD)	Log2FC (VlsPLA2+ (ΔCD)-vs-WT)	Closest fungi blasthit (qcov 80% ID 60%)	GO terms (blast2go)	GO terms (interproscan)
BN1708_010242	CRK11673.1	6.16567	5.78043	0.39061	Metallocarboxypeptidase A like protein [Verticillium longisporum] ID 99.8%	F:metallocarboxypeptidase activity; C:extracellular region; P:proteolysis; F:zinc ion binding; F:kinase activity; P:phosphorylation	F:metallocarboxypeptidase activity; P:proteolysis; F:zinc ion binding
BN1708_003030	CRK17750.1	5.77734	5.98695	-0.223896	Endothiapepsin like protein [Verticillium longisporum] ID 100.0%	F:aspartic-type endopeptidase activity; P:proteolysis; C:integral component of membrane; F:kinase activity; P:phosphorylation	F:aspartic-type endopeptidase activity; P:proteolysis
BN1708_008089	CRK39996.1	5.62427	6.23174	NA	putative ankyrin repeat protein like [Verticillium longisporum] ID 99.8%	F:protein binding	F:protein binding
BN1708_003059	CRK17781.1	5.09191	5.63228	-0.52269	Endothiapepsin like protein [Verticillium longisporum] ID 100.0%	F:aspartic-type endopeptidase activity; P:proteolysis; C:integral component of membrane; F:kinase activity; P:phosphorylation	F:aspartic-type endopeptidase activity; P:proteolysis
BN1708_007389	CRK37521.1	4.1537	2.85907	1.29251	None	F:aminoacyl-tRNA ligase activity; C:integral component of membrane	no GO terms
BN1708_010841	CRK13502.1	3.65802	3.10753	0.547309	zinc-binding oxidoreductase like protein [Verticillium longisporum] ID 100.0%	F:oxidoreductase activity	F:oxidoreductase activity
BN1708_003661	CRK23391.1	3.60681	3.03034	0.571539	Protein NO VEIN like protein [Verticillium longisporum] ID 98.4%		no GO terms
BN1708_007143	CRK36701.1	3.40394	1.80186	1.60571	None	F:calcium-dependent cysteine-type endopeptidase activity; P:proteolysis; C:integral component of membrane	F:calcium-dependent cysteine-type endopeptidase activity; P:proteolysis
BN1708_013046	CRK21257.1	3.02826	2.11194	0.918513	Calpain-A like protein [Verticillium longisporum] ID 100.0%	F:DNA binding; F:calcium-dependent cysteine-type endopeptidase activity; P:proteolysis	F:calcium-dependent cysteine-type endopeptidase activity; P:proteolysis
BN1708_010816	CRK13475.1	3.01605	2.31329	0.701584	Fizzy-related protein-like protein [Verticillium dahliae VDG1] ID 95.8%	F:protein kinase activity; F:protein binding; F:ATP binding; P:protein phosphorylation; C:integral component of membrane	F:protein kinase activity; F:protein binding; F:ATP binding; P:protein phosphorylation
BN1708_003141	CRK18771.1	2.98302	3.26855	-0.289344	None		no IPS match
BN1708_006680	CRK35315.1	2.92863	2.0693	0.859713	P-loop containing nucleoside triphosphate hydrolase protein [Verticillium dahliae] ID 98.7%	F:ATP binding; F:ATP hydrolysis activity	F:ATP binding; F:ATP hydrolysis activity
BN1708_020199	CRK36993.1	2.8431	2.8118	0.0270189	Putative vacuolar protein sorting-associated protein 13F [Verticillium dahliae VDG1] ID 98.9%		no GO terms
BN1708_014998	CRK27919.1	2.82737	2.48236	0.349915	ATP-dependent zinc metalloprotease FtsH like protein [Verticillium longisporum] ID 100.0%	F:ATP binding; P:proteolysis; F:metallopeptidase activity; F:ATP hydrolysis activity	F:ATP binding; F:ATP hydrolysis activity
BN1708_005296	CRK30865.1	2.78431	2.88151	-0.0967143	IDI-3 protein [Verticillium dahliae VdLs.17] ID 98.5%		no GO terms
BN1708_005742	CRK32353.1	2.75676	2.48232	0.276183	Transcription factor radR like protein [Verticillium longisporum] ID 100.0%		no GO terms
BN1708_008358	CRK40894.1	2.72749	3.01702	-0.27667	None		no GO terms
BN1708_003663	CRK23393.1	2.68226	2.43331	0.253516	Protein NO VEIN like protein [Verticillium longisporum] ID 100.0%		no GO terms
BN1708_008866	CRK42773.1	2.65304	2.45825	0.199877	Gephyrin [Verticillium dahliae VDG2] ID 99.6%		no GO terms
BN1708_008869	CRK42779.1	2.54821	2.33522	0.217238	None	F:catalytic activity; P:carbohydrate metabolic process	no GO terms
BN1708_018354	CRK28587.1	2.49941	2.44647	0.0491926	peptide transporter PTR2-A [Verticillium dahliae VdLs.17] ID 98.9%	C:integral component of membrane; F:transmembrane transporter activity; P:transmembrane transport	C:membrane; F:transmembrane transporter activity; P:transmembrane transport
BN1708_014902	CRK27668.1	2.49552	1.70723	0.790864	Bilirubin oxidase like protein [Verticillium longisporum] ID 100.0%	F:helicase activity; F:copper ion binding; F:oxidoreductase activity; P:obsolete oxidation-reduction process	F:copper ion binding; F:oxidoreductase activity; P:obsolete oxidation-reduction process
BN1708_005351	CRK31160.1	2.47333	1.63537	0.842899	None		no IPS match
BN1708_012660	CRK19553.1	2.44592	2.21864	0.231227	Putative ubiquitin fusion degradation protein C12B10.01c [Verticillium dahliae VDG1] ID 98.2%	F:monooxygenase activity; F:iron ion binding; C:integral component of membrane; F:oxidoreductase activity, acting on paired donors, with incorporation or reduction of molecular oxygen; F:heme binding; P:obsolete oxidation-reduction process	F:iron ion binding; F:oxidoreductase activity, acting on paired donors, with incorporation or reduction of molecular oxygen; F:heme binding; P:obsolete oxidation-reduction process
BN1708_015001	CRK27922.1	2.44447	2.01837	0.427186	Bleomycin resistance protein [Verticillium dahliae VDG2] ID 97.2%	C:membrane; C:integral component of membrane	no GO terms
BN1708_004123	CRK26098.1	2.43558	2.44083	-0.000264502	efflux pump gsfJ like protein [Verticillium longisporum] ID 99.8%	F:monooxygenase activity; F:iron ion binding; C:integral component of membrane; F:oxidoreductase activity, acting on paired donors, with incorporation or reduction of molecular oxygen; F:heme binding; F:transmembrane transporter activity; P:transmembrane transport	F:transmembrane transporter activity; P:transmembrane transport
BN1708_009928	CRK10506.1	2.41735	2.14005	0.282077	None	C:integral component of membrane	no GO terms
BN1708_012422	CRK18661.1	2.37625	1.83259	0.546313	None	P:melanin metabolic process; C:integral component of membrane; F:scytalone dehydratase activity	P:melanin metabolic process; F:scytalone dehydratase activity
BN1708_008650	CRK42096.1	2.36486	3.03874	-0.658718	hydrolase [Verticillium dahliae VdLs.17] ID 97.4%	F:hydrolase activity	no GO terms
BN1708_009590	CRK01963.1	2.36239	2.09434	0.274616	NmrA-like family domain-containing oxidoreductase notO [Verticillium longisporum] ID 99.4%	F:oxidoreductase activity; P:obsolete oxidation-reduction process	P:obsolete oxidation-reduction process
BN1708_010003	CRK11059.1	2.32333	2.23599	0.0903486	Actin-like protein arp5 [Verticillium dahliae VDG1] ID 92.5%		no IPS match
BN1708_008015	CRK39789.1	2.28362	2.42179	-0.134382	putative J domain-containing protein C2E1P5.03 [Verticillium dahliae VDG2] ID 99.3%	C:integral component of membrane	no GO terms
BN1708_014170	CRK25189.1	2.28028	1.51516	0.766997	High-affinity methionine permease like protein [Verticillium longisporum] ID 100.0%	C:integral component of membrane; F:transmembrane transporter activity; P:transmembrane transport	C:membrane; F:transmembrane transporter activity; P:transmembrane transport
BN1708_003353	CRK20987.1	2.25132	1.95826	0.297897	None	F:aminoacyl-tRNA ligase activity; F:ATP binding; C:mitochondrial inner membrane; F:ATP hydrolysis activity	F:ATP binding; F:ATP hydrolysis activity
BN1708_000723	CRK26938.1	2.24881	1.87779	0.375522	PHO85 cyclin-7 [Verticillium dahliae VDG2] ID 99.2%	F:protein binding; C:ribosome; F:proteasome binding	F:protein binding
BN1708_007762	CRK38439.1	2.22056	1.64794	0.573102	IDI-3 protein [Verticillium dahliae VdLs.17] ID 95.6%		no IPS match
BN1708_007854	CRK38673.1	2.19921	1.60264	0.598982	High-affinity methionine permease like protein [Verticillium longisporum] ID 100.0%	C:integral component of membrane; F:transmembrane transporter activity; P:transmembrane transport	C:membrane; F:transmembrane transporter activity; P:transmembrane transport
BN1708_003029	CRK17748.1	2.17382	2.02138	0.15227	Carboxypeptidase S1 like protein [Verticillium longisporum] ID 70.6%	F:serine-type carboxypeptidase activity; P:proteolysis	F:serine-type carboxypeptidase activity; P:proteolysis
BN1708_002849	CRK16590.1	2.14561	1.75223	0.400065	ATP-dependent zinc metalloprotease FtsH like protein [Verticillium longisporum] ID 100.0%	F:ATP binding; P:proteolysis; F:metallopeptidase activity; F:ATP hydrolysis activity	F:ATP binding; F:ATP hydrolysis activity
BN1708_002007	CRJ95311.1	2.14047	1.6111	0.531641	Urea amidolyase like protein [Verticillium longisporum] ID 90.5%	F:ATP binding; F:hydrolase activity	no GO terms
BN1708_010059	CRK11182.1	2.12412	1.64564	0.47988	putative transporter [Verticillium dahliae VDG2] ID 99.5%		no IPS match
BN1708_007925	CRK38956.1	2.10697	1.61488	0.497664	None	C:integral component of membrane	no GO terms
BN1708_010326	CRK12071.1	2.10489	2.67738	-0.562362	aminotransferase aclI like protein [Verticillium longisporum] ID 100.0%	F:catalytic activity; P:biosynthetic process; F:pyridoxal phosphate binding	F:catalytic activity; P:biosynthetic process; F:pyridoxal phosphate binding
BN1708_003350	CRK20984.1	2.08455	1.8131	0.276842	mitochondrial chaperone BCS1 [Verticillium dahliae VdLs.17] ID 93.7%	F:aminoacyl-tRNA ligase activity; F:ATP binding; C:mitochondrial inner membrane; C:integral component of membrane; F:ATP hydrolysis activity	F:ATP binding; F:ATP hydrolysis activity
BN1708_016055	CRK31949.1	2.06941	1.73949	0.332986	Copper transport protein CTR3 [Verticillium dahliae VDG1] ID 88.9%	F:ATP binding; F:ATP hydrolysis activity	F:ATP binding; F:ATP hydrolysis activity
BN1708_009208	CRJ87091.1	1.96527	2.19093	-0.220662	integral membrane PTH11 [Fusarium albosuccineum] ID 73.6%	C:integral component of membrane	no GO terms
BN1708_008362	CRK40902.1	1.94693	1.70739	0.250009	None		no GO terms
BN1708_013836	CRK23884.1	1.94493	1.11859	0.827832	Cellobiose dehydrogenase [Verticillium dahliae VDG2] ID 94.6%		no GO terms
BN1708_002512	CRK13153.1	1.93586	2.07027	-0.132261	None		no GO terms
BN1708_003782	CRK24091.1	1.93527	1.89461	0.044718	poly polymerase 2-A [Verticillium dahliae VdLs.17] ID 95.6%	F:NAD+ ADP-ribosyltransferase activity; C:nucleus; P:protein ADP-ribosylation; F:ligase activity	F:NAD+ ADP-ribosyltransferase activity; P:protein ADP-ribosylation
BN1708_007227	CRK36882.1	-7.07578	-9.40352	2.33149	Putative sterigmatocystin biosynthesis [Verticillium dahliae VDG2] ID 99.2%	C:integral component of membrane	no GO terms
BN1708_015853	CRK30750.1	-6.17259	-5.26281	-0.78601	Cytochrome monooxygenase adrA like protein [Verticillium longisporum] ID 93.8%	F:monooxygenase activity; F:iron ion binding; C:integral component of membrane; F:oxidoreductase activity, acting on paired donors, with incorporation or reduction of molecular oxygen; F:heme binding; P:obsolete oxidation-reduction process	F:monooxygenase activity; F:iron ion binding; F:oxidoreductase activity, acting on paired donors, with incorporation or reduction of molecular oxygen; F:heme binding; P:obsolete oxidation-reduction process
BN1708_008733	CRK42275.1	-4.61781	-4.23276	-0.386885	feruloyl esterase like protein [Verticillium longisporum] ID 100.0%	C:integral component of membrane; F:feruloyl esterase activity; F:metal ion binding	no GO terms
BN1708_006972	CRK36198.1	-4.48011	-5.59244	1.12036	None	F:methyltransferase activity; P:methylation	F:methyltransferase activity; P:methylation
BN1708_011647	CRK16016.1	-4.32919	-3.99508	-0.332433	C-24(28) sterol reductase [Verticillium nonalfalfae] ID 95.8%	C:integral component of membrane; P:sterol biosynthetic process; F:oxidoreductase activity, acting on the CH-CH group of donors, NAD or NADP as acceptor; P:obsolete oxidation-reduction process	C:membrane; P:sterol biosynthetic process; F:oxidoreductase activity, acting on the CH-CH group of donors, NAD or NADP as acceptor; P:obsolete oxidation-reduction process
BN1708_006184	CRK33915.1	-4.15422	-4.45706	0.348081	Glucosamine-6-phosphate deaminase like protein [Verticillium longisporum] ID 100.0%	F:glucosamine-6-phosphate deaminase activity; C:cytoplasm; P:carbohydrate metabolic process; P:N-acetylglucosamine metabolic process	F:glucosamine-6-phosphate deaminase activity; P:carbohydrate metabolic process; P:N-acetylglucosamine metabolic process
BN1708_004348	CRK27126.1	-4.06967	-2.09598	-1.96942	alpha-N-arabinofuranosidase [Verticillium dahliae VdLs.17] ID 96.7%	C:extracellular region; P:arabinan catabolic process; P:xylan catabolic process; P:L-arabinose metabolic process; F:alpha-L-arabinofuranosidase activity	P:arabinose metabolic process; P:arabinan metabolic process; P:L-arabinose metabolic process; F:alpha-L-arabinofuranosidase activity
BN1708_011194	CRK14669.1	-4.01449	-4.00836	-0.00362198	None		no IPS match
BN1708_015888	CRK30996.1	-3.86767	-3.0424	-0.82206	Small COPII coat GTPase sar1 like protein [Verticillium longisporum] ID 100.0%	C:Golgi membrane; F:GTPase activity; F:GTP binding; C:endoplasmic reticulum membrane; P:intracellular protein transport; P:organelle organization; C:ER to Golgi transport vesicle membrane; P:vesicle-mediated transport	F:GTP binding; P:intracellular protein transport
BN1708_010963	CRK13910.1	-3.86076	-4.41542	0.573667	Unsaturated glucuronyl hydrolase like protein [Verticillium longisporum] ID 100.0%	F:alpha-galactosidase activity; P:carbohydrate metabolic process	P:carbohydrate metabolic process
BN1708_010598	CRK12753.1	-3.70349	-3.37057	-0.334768	None		no GO terms
BN1708_013640	CRK23171.1	-3.57602	-2.85411	-0.72084	transcription factor RfeG [Colletotrichum asianum] ID 87.9%		no GO terms
BN1708_015596	CRK29401.1	-3.56704	-2.96814	-0.588099	Quinate permease [Verticillium dahliae VDG2] ID 94.3%	F:serine-type carboxypeptidase activity; P:proteolysis; C:integral component of membrane	F:hydrolase activity
BN1708_011795	CRK16506.1	-3.4457	-3.17095	-0.265699	putative membrane protein [Verticillium dahliae VDG2] ID 100.0%	F:catalytic activity; F:binding	F:catalytic activity
BN1708_004706	CRK28723.1	-3.43793	-3.29569	-0.119071	cutinase [Verticillium dahliae VdLs.17] ID 98.7%	C:extracellular region; F:cutinase activity	C:extracellular region; F:hydrolase activity; F:cutinase activity
BN1708_004530	CRK28092.1	-3.40456	-2.5538	-0.850583	Integral membrane protein sed5 like [Verticillium longisporum] ID 98.2%	F:oxidoreductase activity; P:obsolete oxidation-reduction process	P:obsolete oxidation-reduction process
BN1708_004535	CRK28097.1	-3.39686	-2.51858	-0.877637	Translocator protein-like protein [Verticillium dahliae VDG2] ID 99.0%	F:oxidoreductase activity	no GO terms
BN1708_002811	CRK15621.1	-3.36672	-3.34805	-0.00825499	Acetamidase like protein [Verticillium longisporum] ID 100.0%	F:amidase activity; F:oxidoreductase activity; F:indoleacetamide hydrolase activity	no GO terms
BN1708_003494	CRK21913.1	-3.35559	-2.08964	-1.26626	Hydrolase tropI like protein [Verticillium longisporum] ID 99.6%	F:hydrolase activity; F:lyase activity	F:hydrolase activity
BN1708_013119	CRK21423.1	-3.2856	-4.2892	1.0087	None	F:FMN binding; F:oxidoreductase activity; P:obsolete oxidation-reduction process	F:catalytic activity; F:FMN binding; F:oxidoreductase activity; P:obsolete oxidation-reduction process
BN1708_002176	CRK09504.1	-3.254	-3.05976	-0.19181	glucosamine-6-phosphate deaminase [Verticillium dahliae VdLs.17] ID 99.1%	F:glucosamine-6-phosphate deaminase activity; C:cytoplasm; P:carbohydrate metabolic process; P:N-acetylglucosamine metabolic process	F:glucosamine-6-phosphate deaminase activity; P:carbohydrate metabolic process; P:N-acetylglucosamine metabolic process
BN1708_012855	CRK20390.1	-3.21198	-3.60439	0.3963	None	C:integral component of membrane	no GO terms
BN1708_004280	CRK27058.1	-3.20518	-3.31223	0.120804	UDP-glucuronosyltransferase 2B13 like protein [Verticillium longisporum] ID 100.0%	F:UDP-glycosyltransferase activity; C:integral component of membrane; F:lyase activity	F:UDP-glycosyltransferase activity
BN1708_012301	CRK18264.1	-3.19811	-3.63764	0.451301	putative FAD-linked oxidoreductase like protein [Verticillium longisporum] ID 100.0%	F:oxidoreductase activity; P:obsolete oxidation-reduction process; F:FAD binding	F:oxidoreductase activity; F:flavin adenine dinucleotide binding; P:obsolete oxidation-reduction process; F:FAD binding
BN1708_008796	CRK42603.1	-3.16835	-1.75847	-1.40667	amidohydrolase family protein [Verticillium dahliae VdLs.17] ID 75.9%	F:hydrolase activity, acting on carbon-nitrogen (but not peptide) bonds	F:hydrolase activity; F:hydrolase activity, acting on carbon-nitrogen (but not peptide) bonds
BN1708_011604	CRK15920.1	-3.16824	-1.85105	-1.31692	None	F:helicase activity	no IPS match
BN1708_004779	CRK28797.1	-3.11949	-3.27477	0.1683	oxidoreductase OrdL like protein [Verticillium longisporum] ID 100.0%	F:oxidoreductase activity; P:obsolete oxidation-reduction process	F:oxidoreductase activity; P:obsolete oxidation-reduction process
BN1708_014466	CRK26298.1	-3.08959	-3.25357	0.18001	Cytochrome b2 like protein [Verticillium longisporum] ID 80.8%	F:oxidoreductase activity; P:obsolete oxidation-reduction process	F:catalytic activity; F:oxidoreductase activity; P:obsolete oxidation-reduction process
BN1708_008461	CRK41191.1	-3.06951	-1.53762	-1.52882	None	F:oxidoreductase activity; F:metal ion binding; P:obsolete oxidation-reduction process	F:oxidoreductase activity; P:obsolete oxidation-reduction process
BN1708_009644	CRK04263.1	-3.03951	-2.64347	-0.394568	None	F:zinc ion binding; F:oxidoreductase activity, acting on the CH-OH group of donors, NAD or NADP as acceptor; P:obsolete oxidation-reduction process	F:zinc ion binding; F:oxidoreductase activity; P:obsolete oxidation-reduction process
BN1708_015315	CRK28673.1	-3.03044	-2.596	-0.428501	Norsolorinic acid ketoreductase nor1 like protein [Verticillium longisporum] ID 100.0%	F:oxidoreductase activity; P:obsolete oxidation-reduction process	P:obsolete oxidation-reduction process
BN1708_002647	CRK14373.1	-3.02809	-2.74454	-0.267131	None	C:integral component of membrane	no GO terms
BN1708_010767	CRK13369.1	-3.01028	-2.49637	-0.512271	MNNG and nitrosoguanidine resistance protein [Verticillium dahliae] ID 93.5%	C:integral component of membrane	no GO terms
BN1708_002861	CRK16604.1	-2.99071	-2.97834	-0.00933753	predicted protein [Verticillium alfalfae VaMs.102] ID 94.4%		no IPS match
BN1708_015314	CRK28671.1	-2.94428	-2.56945	-0.373034	Trans-enoyl reductase FSL5 like protein [Verticillium longisporum] ID 100.0%	F:oxidoreductase activity; P:obsolete oxidation-reduction process	F:oxidoreductase activity; P:obsolete oxidation-reduction process
BN1708_014617	CRK26649.1	-2.93127	-1.85186	-1.07789	FAD-dependent monooxygenase OpS4 like protein [Verticillium longisporum] ID 100.0%	F:monooxygenase activity; C:integral component of membrane; F:FAD binding	F:FAD binding
BN1708_009042	CRJ82826.1	-2.91069	-3.41936	0.497883	zinc metalloprotease like protein [Verticillium longisporum] ID 99.8%	F:protein binding; C:extracellular region; P:proteolysis; F:metalloexopeptidase activity; F:metal ion binding	F:protein binding
BN1708_011934	CRK17055.1	-2.83573	-3.40435	0.569265	None		no GO terms
BN1708_005144	CRK30486.1	-2.78411	-3.03369	0.259854	Solute carrier RCH1 like protein [Verticillium longisporum] ID 96.6%	C:integral component of membrane	no GO terms
BN1708_005406	CRK31222.1	-2.77967	-2.63197	-0.1496	SET domain-containing protein 5 like [Verticillium longisporum] ID 97.5%	F:protein binding	F:protein binding
BN1708_015331	CRK28691.1	-2.76398	-2.03712	-0.723609	None	C:extracellular region	no GO terms
BN1708_007228	CRK36883.1	-2.72568	-4.61245	1.92521	None		no GO terms
BN1708_009842	CRK08913.1	-2.65184	-2.52269	-0.105266	None	F:binding	no GO terms
BN1708_001144	CRK33466.1	-2.62898	-3.22696	0.594248	None	C:anchored component of membrane	no GO terms
BN1708_007920	CRK38950.1	-2.57689	-1.995	-0.58335	putative cyclase-domain-containing protein [Earliella scabrosa] ID 62.4%	F:arylformamidase activity; P:tryptophan catabolic process to kynurenine	F:arylformamidase activity; P:tryptophan catabolic process to kynurenine
BN1708_013952	CRK24393.1	-2.56763	-1.65343	-0.911423	putative FAD-linked oxidoreductase like protein [Verticillium longisporum] ID 100.0%	F:oxidoreductase activity; P:obsolete oxidation-reduction process; F:FAD binding	F:oxidoreductase activity; F:flavin adenine dinucleotide binding; P:obsolete oxidation-reduction process; F:FAD binding
BN1708_004024	CRK25471.1	-2.55125	-2.27221	-0.276867	3-methyl-2-oxobutanoate hydroxymethyltransferase like protein [Verticillium longisporum] ID 98.8%	F:3-methyl-2-oxobutanoate hydroxymethyltransferase activity; F:methyltransferase activity; P:pantothenate biosynthetic process; P:methylation	F:catalytic activity; F:3-methyl-2-oxobutanoate hydroxymethyltransferase activity; P:pantothenate biosynthetic process
BN1708_003020	CRK17739.1	-2.54937	-1.69127	-0.854719	Isonitrile hydratase-like protein xanA like [Verticillium longisporum] ID 100.0%	F:structural constituent of ribosome; C:cytoplasm; C:ribosome; P:translation; P:glutamine metabolic process; F:transferase activity	no GO terms
BN1708_009021	CRJ82730.1	-2.49789	-2.92627	0.431233	P-loop containing nucleoside triphosphate hydrolase protein [Verticillium dahliae] ID 75.4%	F:protein binding; F:ADP binding	F:protein binding; F:ADP binding
BN1708_008265	CRK40540.1	-2.49707	-2.41127	-0.0840947	Secreted isochorismatase effector Isc1 like protein [Verticillium longisporum] ID 100.0%	C:extracellular region; F:isochorismatase activity; C:host cell cytoplasm; C:host cell nucleus; P:effector-mediated suppression of host innate immune response	no GO terms
